# The first chicken oocyte nucleus whole transcriptomic profile defines the spectrum of maternal mRNA and non-coding RNA genes transcribed by the lampbrush chromosomes

**DOI:** 10.1101/2024.02.05.577752

**Authors:** A. Krasikova, T. Kulikova, M. Schelkunov, N. Makarova, A. Fedotova, V. Berngardt, A. Maslova, A. Fedorov

## Abstract

Lampbrush chromosomes, with their unusually high rate of nascent RNA synthesis, provide a valuable model for studying the mechanisms of global transcriptome up-regulation. Here, we aimed to establish a full set of sequences transcribed on the lateral loops of chicken lampbrush chromosomes. For the first time, a whole-genomic profile of transcription along the entire length of all lampbrush chromosomes in the chicken karyotype including sex chromosomes and dot chromosomes was obtained. For that, we performed RNA-seq of oocyte nuclear and cytoplasmic total RNA, poly(A) RNA and small RNA libraries and aligned expressed RNA sequences against the chicken genome. This led to the identification of a full spectrum of maternal RNAs that accumulate in the nucleus and cytoplasm of chicken oocytes at the lampbrush chromosome stage, are then transferred to the zygote and can be used during the early stages of embryogenesis, including transcripts of protein-coding genes, long non-coding RNAs and small housekeeping non-coding RNAs. We also present the first high-throughput transcriptome characterisation of miRNAs and piRNAs in chicken oocytes at the lampbrush chromosome stage. Major targets of predicted piRNAs include CR1 and LTR containing retrotransposable elements. Transcription of tandem repeat arrays including 41bp higher-order repeats as well as unique centromere sequences was demonstrated by alignment against the whole telomere-to-telomere chromosome assemblies. We show that transcription of telomere-derived RNAs, including telomeric repeat-containing RNA (TERRA) and subtelomeric repeat-containing RNA, is initiated at adjacent LTR elements. With nuclear RNA-seq, we obtained information about a wider set of transcripts, including long non-coding RNAs retained in the nucleus and stable intronic sequence RNAs (sisRNAs). We identified 5’ UTR sisRNAs that may potentially support host gene transcription both during oogenesis and after activation of the embryonic genome. For a number of protein-coding genes, we visualised nascent transcripts and demonstrated their co-transcriptional splicing on the lateral loops of lampbrush chromosomes by RNA-FISH. The nuclear RNA-seq profile predicted the chromomere-loop organisation of the genomic regions. During oocyte maturation, transcriptional unit boundaries were maintained, while transcriptional output tended to decrease. We conclude that cytoplasmic and nuclear transcripts emerge from nascent transcripts on the lateral loops of lampbrush chromosomes. Most of gene transcripts are initiated at promoters, normally spliced, terminated and polyadenylated. The set of genes transcribed on the lampbrush chromosomes is required for basic cellular processes, is characterised by a broad expression pattern and is similar to sets of genes expressed in other hypertranscriptional systems. We conclude that hypertranscription on the lateral loops of giant lampbrush chromosomes is the main mechanism for synthesising large amounts of transferred to the embryo maternal RNA for thousands of genes.
