## Supplementary Data Sets for "The first chicken oocyte nucleus whole transcriptomic profile defines the spectrum of maternal mRNA and non-coding RNA genes transcribed by the lampbrush chromosomes": Supplementary Data Set 4.xlsx

### Sheet: cluster_I
Biological processes GO terms associated with cluster I of co-expressed genes	P-value	Adjusted p-value
positive regulation of cytosolic calcium ion concentration (GO:0007204)	8.240e-16	3.573e-12
phospholipase C-activating G protein-coupled receptor signaling pathway (GO:0007200)	2.023e-13	4.385e-10
neuropeptide signaling pathway (GO:0007218)	3.126e-12	4.518e-9
anterograde trans-synaptic signaling (GO:0098916)	1.665e-10	1.566e-7
regulation of cytosolic calcium ion concentration (GO:0051480)	1.806e-10	1.566e-7
chemical synaptic transmission (GO:0007268)	2.181e-10	1.576e-7
negative regulation of inflammatory response to antigenic stimulus (GO:0002862)	6.825e-10	4.227e-7
regulation of inflammatory response to antigenic stimulus (GO:0002861)	9.111e-10	4.938e-7
inorganic cation transmembrane transport (GO:0098662)	3.774e-9	0.000001818
negative regulation of immune response (GO:0050777)	4.825e-9	0.000002092
sodium ion transmembrane transport (GO:0035725)	2.637e-8	0.00001039
chloride transport (GO:0006821)	3.315e-8	0.00001198
cation transport (GO:0006812)	1.063e-7	0.00003392
adenylate cyclase-modulating G protein-coupled receptor signaling pathway (GO:0007188)	1.095e-7	0.00003392
negative regulation of inflammatory response (GO:0050728)	1.200e-7	0.00003470
G protein-coupled receptor signaling pathway, coupled to cyclic nucleotide second messenger (GO:0007187)	1.610e-7	0.00004363
sodium ion transport (GO:0006814)	8.373e-7	0.0002136
positive regulation of MAPK cascade (GO:0043410)	0.000001000	0.0002345
potassium ion transmembrane transport (GO:0071805)	0.000001028	0.0002345
muscle contraction (GO:0006936)	0.000002258	0.0004896
potassium ion transport (GO:0006813)	0.000003551	0.0007333
negative regulation of blood coagulation (GO:0030195)	0.000004723	0.0009309
ion transport (GO:0006811)	0.000006951	0.001310
fluid transport (GO:0042044)	0.000008511	0.001476
water transport (GO:0006833)	0.000008511	0.001476
adenylate cyclase-activating G protein-coupled receptor signaling pathway (GO:0007189)	0.00001066	0.001778
positive regulation of cytosolic calcium ion concentration involved in phospholipase C-activating G protein-coupled signaling pathway (GO:0051482)	0.00001208	0.001935
chloride transmembrane transport (GO:1902476)	0.00001263	0.001935
inorganic anion transport (GO:0015698)	0.00001294	0.001935
positive regulation of ERK1 and ERK2 cascade (GO:0070374)	0.00001468	0.002122
positive regulation of peptide hormone secretion (GO:0090277)	0.00001623	0.002271
positive regulation of protein kinase B signaling (GO:0051897)	0.00002700	0.003658
synaptic vesicle cycle (GO:0099504)	0.00003267	0.004293
regulation of blood coagulation (GO:0030193)	0.00004144	0.005285
extracellular matrix organization (GO:0030198)	0.00005388	0.006675
positive regulation of cAMP-mediated signaling (GO:0043950)	0.00006410	0.007720
positive regulation of phospholipase C activity (GO:0010863)	0.00006676	0.007823
amine transport (GO:0015837)	0.00007092	0.007885
catechol-containing compound biosynthetic process (GO:0009713)	0.00007092	0.007885
activation of phospholipase C activity (GO:0007202)	0.00007909	0.008573
external encapsulating structure organization (GO:0045229)	0.0001217	0.01239
arachidonate transport (GO:1903963)	0.0001229	0.01239
arachidonic acid secretion (GO:0050482)	0.0001229	0.01239
positive regulation of vasoconstriction (GO:0045907)	0.0001433	0.01381
transepithelial transport (GO:0070633)	0.0001433	0.01381
regulation of synaptic transmission, glutamatergic (GO:0051966)	0.0001783	0.01680
sensory perception of light stimulus (GO:0050953)	0.0001886	0.01740
extracellular structure organization (GO:0043062)	0.0002061	0.01844
inorganic cation import across plasma membrane (GO:0098659)	0.0002084	0.01844
inorganic anion transmembrane transport (GO:0098661)	0.0002936	0.02428
cellular response to interleukin-2 (GO:0071352)	0.0002945	0.02428
interleukin-2-mediated signaling pathway (GO:0038110)	0.0002945	0.02428
carbohydrate transport (GO:0008643)	0.0002968	0.02428
visual perception (GO:0007601)	0.0003190	0.02541
positive regulation of multicellular organismal process (GO:0051240)	0.0003223	0.02541
positive regulation of lymphocyte proliferation (GO:0050671)	0.0003644	0.02742
positive regulation of T cell proliferation (GO:0042102)	0.0003713	0.02742
neurotransmitter loading into synaptic vesicle (GO:0098700)	0.0003731	0.02742
positive regulation of growth hormone secretion (GO:0060124)	0.0003731	0.02742
regulation of ERK1 and ERK2 cascade (GO:0070372)	0.0004144	0.02995
modulation of chemical synaptic transmission (GO:0050804)	0.0004232	0.03008
regulation of protein kinase B signaling (GO:0051896)	0.0004675	0.03269
catecholamine metabolic process (GO:0006584)	0.0005534	0.03809
complement activation, classical pathway (GO:0006958)	0.0005874	0.03875
regulation of cellular extravasation (GO:0002691)	0.0005874	0.03875
positive regulation of cytokine production (GO:0001819)	0.0005899	0.03875
polyol transport (GO:0015791)	0.0006164	0.03989
positive regulation of lipid kinase activity (GO:0090218)	0.0006912	0.04407
cell chemotaxis (GO:0060326)	0.0007210	0.04531
neuron differentiation (GO:0030182)	0.0007536	0.04668
cellular response to cytokine stimulus (GO:0071345)	0.0008348	0.05098
cellular response to oxygen-containing compound (GO:1901701)	0.0008990	0.05414
embryonic skeletal system development (GO:0048706)	0.0009580	0.05426
regulation of ion transmembrane transport (GO:0034765)	0.0009580	0.05426
acute inflammatory response (GO:0002526)	0.0009599	0.05426
negative regulation of endothelial cell apoptotic process (GO:2000352)	0.0009599	0.05426
dendritic cell chemotaxis (GO:0002407)	0.0009635	0.05426
positive regulation of Rho protein signal transduction (GO:0035025)	0.0009771	0.05432
inflammatory response (GO:0006954)	0.0009957	0.05465

### Sheet: cluster_II
Biological processes GO terms associated with cluster II of co-expressed genes	P-value	Adjusted p-value
sensory perception of mechanical stimulus (GO:0050954)	7.824e-7	0.003689
piRNA metabolic process (GO:0034587)	0.000002265	0.005339
sensory perception of sound (GO:0007605)	0.000005473	0.008602
glycerophospholipid biosynthetic process (GO:0046474)	0.00002491	0.02936
collagen fibril organization (GO:0030199)	0.00009822	0.08632
cellular response to calcium ion (GO:0071277)	0.0001248	0.08632
response to calcium ion (GO:0051592)	0.0001281	0.08632
phosphatidylinositol biosynthetic process (GO:0006661)	0.0001726	0.09817
calcium ion transport (GO:0006816)	0.0001874	0.09817
calcium ion transmembrane import into cytosol (GO:0097553)	0.0002570	0.1044
cell-matrix adhesion (GO:0007160)	0.0002617	0.1044
sensory perception of light stimulus (GO:0050953)	0.0002909	0.1044
phosphorylation (GO:0016310)	0.0003009	0.1044
extracellular structure organization (GO:0043062)	0.0003099	0.1044
calcium ion transmembrane transport (GO:0070588)	0.0005038	0.1520
regulation of chondrocyte differentiation (GO:0032330)	0.0005373	0.1520
cilium organization (GO:0044782)	0.0005480	0.1520
external encapsulating structure organization (GO:0045229)	0.0006593	0.1727
protein phosphorylation (GO:0006468)	0.0007468	0.1853
ncRNA metabolic process (GO:0034660)	0.0009247	0.1996
extracellular matrix organization (GO:0030198)	0.0009435	0.1996
membrane depolarization during SA node cell action potential (GO:0086046)	0.0009491	0.1996

### Sheet: cluster_III
Biological processes GO terms associated with cluster III of co-expressed genes	P-value	Adjusted p-value
vascular transport (GO:0010232)	0.0001575	0.3013
transport across blood-brain barrier (GO:0150104)	0.0002065	0.3013
insulin secretion involved in cellular response to glucose stimulus (GO:0035773)	0.0004194	0.3013
dephosphorylation (GO:0016311)	0.0004216	0.3013
phospholipid dephosphorylation (GO:0046839)	0.0004633	0.3013
sphingoid metabolic process (GO:0046519)	0.0004674	0.3013
sphingosine metabolic process (GO:0006670)	0.0007022	0.3879
insulin secretion (GO:0030073)	0.0009516	0.4250
lipid modification (GO:0030258)	0.0009891	0.4250

### Sheet: cluster_IV
Biological processes GO terms associated with cluster IV of co-expressed genes	P-value	Adjusted p-value
positive regulation of transcription by RNA polymerase II (GO:0045944)	4.964e-7	0.001991
positive regulation of transcription, DNA-templated (GO:0045893)	0.000001158	0.002242
receptor-mediated endocytosis (GO:0006898)	0.000001677	0.002242
gland development (GO:0048732)	0.00001013	0.01016
positive regulation of nucleic acid-templated transcription (GO:1903508)	0.00005022	0.03694
negative regulation of striated muscle cell apoptotic process (GO:0010664)	0.00005524	0.03694
embryonic heart tube development (GO:0035050)	0.00008241	0.04486
positive regulation of receptor-mediated endocytosis (GO:0048260)	0.00008945	0.04486
regulation of receptor-mediated endocytosis (GO:0048259)	0.0001482	0.06606
positive regulation of heart contraction (GO:0045823)	0.0001789	0.07176
blood vessel morphogenesis (GO:0048514)	0.0002130	0.07770
negative regulation of cardiac muscle cell apoptotic process (GO:0010667)	0.0002419	0.07816
cyclic purine nucleotide metabolic process (GO:0052652)	0.0002533	0.07816
blood vessel endothelial cell migration (GO:0043534)	0.0004759	0.1364
noradrenergic neuron differentiation (GO:0003357)	0.0005351	0.1419
negative regulation of neuron death (GO:1901215)	0.0005700	0.1419
negative regulation of neuron apoptotic process (GO:0043524)	0.0006014	0.1419
positive regulation of macromolecule metabolic process (GO:0010604)	0.0006999	0.1560
purine ribonucleotide biosynthetic process (GO:0009152)	0.0008929	0.1885

### Sheet: cluster_V
Biological processes GO terms associated with cluster V of co-expressed genes	P-value	Adjusted p-value
DNA repair (GO:0006281)	1.787e-9	0.000006269
cellular response to DNA damage stimulus (GO:0006974)	8.837e-9	0.00001550
DNA metabolic process (GO:0006259)	6.867e-8	0.00008030
double-strand break repair (GO:0006302)	2.155e-7	0.0001890
double-strand break repair via homologous recombination (GO:0000724)	0.000006718	0.004714
positive regulation of double-strand break repair (GO:2000781)	0.00002224	0.01204
regulation of RNA splicing (GO:0043484)	0.00002403	0.01204
recombinational repair (GO:0000725)	0.00003778	0.01657
mitotic spindle organization (GO:0007052)	0.00004459	0.01738
protein phosphorylation (GO:0006468)	0.00005730	0.01928
cilium assembly (GO:0060271)	0.00006044	0.01928
inositol phosphate dephosphorylation (GO:0046855)	0.0001175	0.03066
phosphorylated carbohydrate dephosphorylation (GO:0046838)	0.0001175	0.03066
cellular protein modification process (GO:0006464)	0.0001224	0.03066
regulation of histone acetylation (GO:0035065)	0.0001870	0.03817
plasma membrane bounded cell projection assembly (GO:0120031)	0.0001877	0.03817
inositol phosphate catabolic process (GO:0071545)	0.0001930	0.03817
transcription by RNA polymerase II (GO:0006366)	0.0001958	0.03817
DNA geometric change (GO:0032392)	0.0002343	0.04327
RNA processing (GO:0006396)	0.0002927	0.05133
G1/S transition of mitotic cell cycle (GO:0000082)	0.0003293	0.05501
DNA replication (GO:0006260)	0.0003496	0.05575
tRNA modification (GO:0006400)	0.0003827	0.05614
methionine metabolic process (GO:0006555)	0.0003872	0.05614
organelle organization (GO:0006996)	0.0004001	0.05614
regulation of double-strand break repair via homologous recombination (GO:0010569)	0.0004253	0.05739
production of miRNAs involved in gene silencing by miRNA (GO:0035196)	0.0004868	0.06325
ubiquitin-dependent protein catabolic process (GO:0006511)	0.0005593	0.06786
modification-dependent protein catabolic process (GO:0019941)	0.0005612	0.06786
regulation of mRNA splicing, via spliceosome (GO:0048024)	0.0005803	0.06786
phosphorylation (GO:0016310)	0.0006190	0.06941
DNA integrity checkpoint signaling (GO:0031570)	0.0006331	0.06941
protein polyubiquitination (GO:0000209)	0.0006558	0.06972
microtubule cytoskeleton organization involved in mitosis (GO:1902850)	0.0007447	0.07316
protein ubiquitination (GO:0016567)	0.0007456	0.07316
positive regulation of RNA splicing (GO:0033120)	0.0007508	0.07316
regulation of cell cycle process (GO:0010564)	0.0009059	0.08589
mitotic cell cycle phase transition (GO:0044772)	0.0009481	0.08753

### Sheet: cluster_VI
Biological processes GO terms associated with cluster VI of co-expressed genes	P-value	Adjusted p-value
mitochondrial translational elongation (GO:0070125)	8.332e-16	4.517e-12
translational termination (GO:0006415)	2.533e-15	6.414e-12
mitochondrial translation (GO:0032543)	4.219e-15	6.414e-12
mitochondrial translational termination (GO:0070126)	4.733e-15	6.414e-12
translational elongation (GO:0006414)	1.154e-14	1.251e-11
cellular macromolecule biosynthetic process (GO:0034645)	6.359e-13	5.064e-10
ribosome biogenesis (GO:0042254)	6.538e-13	5.064e-10
mitochondrial respiratory chain complex assembly (GO:0033108)	1.163e-12	7.882e-10
rRNA processing (GO:0006364)	2.277e-12	1.372e-9
mitochondrial ATP synthesis coupled electron transport (GO:0042775)	6.176e-12	3.348e-9
aerobic electron transport chain (GO:0019646)	1.763e-11	8.690e-9
mitochondrial respiratory chain complex I assembly (GO:0032981)	3.842e-11	1.602e-8
NADH dehydrogenase complex assembly (GO:0010257)	3.842e-11	1.602e-8
mitochondrial electron transport, NADH to ubiquinone (GO:0006120)	6.650e-11	2.575e-8
translation (GO:0006412)	7.760e-11	2.804e-8
rRNA metabolic process (GO:0016072)	3.660e-10	1.240e-7
gene expression (GO:0010467)	6.742e-10	2.150e-7
protein targeting to mitochondrion (GO:0006626)	9.830e-10	2.961e-7
mRNA splicing, via spliceosome (GO:0000398)	5.720e-9	0.000001632
macroautophagy (GO:0016236)	1.136e-8	0.000003080
DNA-dependent DNA replication (GO:0006261)	2.562e-8	0.000006614
regulation of primary metabolic process (GO:0080090)	3.516e-8	0.000008663
establishment of protein localization to mitochondrion (GO:0072655)	5.367e-8	0.00001265
ncRNA processing (GO:0034470)	5.728e-8	0.00001294
ribosomal large subunit biogenesis (GO:0042273)	7.560e-8	0.00001639
ribonucleoprotein complex biogenesis (GO:0022613)	8.057e-8	0.00001680
cellular protein metabolic process (GO:0044267)	1.270e-7	0.00002550
peptide biosynthetic process (GO:0043043)	1.342e-7	0.00002598
nucleotide-excision repair (GO:0006289)	1.593e-7	0.00002977
histone H3 acetylation (GO:0043966)	1.971e-7	0.00003535
endoplasmic reticulum to Golgi vesicle-mediated transport (GO:0006888)	2.082e-7	0.00003535
ribonucleoprotein complex assembly (GO:0022618)	2.105e-7	0.00003535
RNA splicing, via transesterification reactions with bulged adenosine as nucleophile (GO:0000377)	2.152e-7	0.00003535
positive regulation of viral process (GO:0048524)	3.358e-7	0.00005354
regulation of cellular response to heat (GO:1900034)	4.418e-7	0.00006843
regulation of mitotic cell cycle (GO:0007346)	5.015e-7	0.00007552
mitochondrion organization (GO:0007005)	5.755e-7	0.00008432
aerobic respiration (GO:0009060)	6.901e-7	0.00009845
protein targeting to ER (GO:0045047)	7.125e-7	0.00009903
histone acetylation (GO:0016573)	7.558e-7	0.0001024
multivesicular body organization (GO:0036257)	8.441e-7	0.0001116
protein deubiquitination (GO:0016579)	0.000001048	0.0001353
protein modification by small protein removal (GO:0070646)	0.000001328	0.0001674
mRNA processing (GO:0006397)	0.000001535	0.0001865
ribosomal small subunit biogenesis (GO:0042274)	0.000001548	0.0001865
DNA repair (GO:0006281)	0.000002084	0.0002456
ubiquitin-dependent protein catabolic process (GO:0006511)	0.000002450	0.0002826
regulation of translation (GO:0006417)	0.000002537	0.0002831
multivesicular body assembly (GO:0036258)	0.000002559	0.0002831
cotranslational protein targeting to membrane (GO:0006613)	0.000002767	0.0003000
intracellular protein transmembrane transport (GO:0065002)	0.000002911	0.0003094
mitochondrial transport (GO:0006839)	0.000003142	0.0003275
negative regulation of cellular macromolecule biosynthetic process (GO:2000113)	0.000003322	0.0003398
cellular protein modification process (GO:0006464)	0.000004007	0.0004022
transcription-coupled nucleotide-excision repair (GO:0006283)	0.000005303	0.0005227
nuclear-transcribed mRNA catabolic process (GO:0000956)	0.000005951	0.0005761
negative regulation of transcription, DNA-templated (GO:0045892)	0.000006196	0.0005893
SRP-dependent cotranslational protein targeting to membrane (GO:0006614)	0.000006369	0.0005953
regulation of mRNA stability (GO:0043488)	0.000006648	0.0006108
anaphase-promoting complex-dependent catabolic process (GO:0031145)	0.000007866	0.0007107
histone monoubiquitination (GO:0010390)	0.000008836	0.0007734
positive regulation of protein localization to nucleus (GO:1900182)	0.000008845	0.0007734
protein-containing complex disassembly (GO:0032984)	0.00001132	0.0009668
proteasome-mediated ubiquitin-dependent protein catabolic process (GO:0043161)	0.00001141	0.0009668
modification-dependent protein catabolic process (GO:0019941)	0.00001271	0.001060
mitotic spindle organization (GO:0007052)	0.00001501	0.001233
regulation of cellular response to stress (GO:0080135)	0.00001810	0.001464
DNA metabolic process (GO:0006259)	0.00001914	0.001482
ATP-dependent chromatin remodeling (GO:0043044)	0.00001918	0.001482
mitochondrial gene expression (GO:0140053)	0.00001918	0.001482
protein N-linked glycosylation (GO:0006487)	0.00001942	0.001482
negative regulation of nucleic acid-templated transcription (GO:1903507)	0.00002091	0.001568
pre-replicative complex assembly (GO:0036388)	0.00002111	0.001568
protein localization to lysosome (GO:0061462)	0.00002207	0.001617
regulation of gene silencing by RNA (GO:0060966)	0.00002614	0.001864
regulation of posttranscriptional gene silencing (GO:0060147)	0.00002614	0.001864
organelle assembly (GO:0070925)	0.00002714	0.001903
regulation of protein catabolic process (GO:0042176)	0.00002738	0.001903
inner mitochondrial membrane organization (GO:0007007)	0.00002886	0.001965
tRNA transport (GO:0051031)	0.00002945	0.001965
retrograde vesicle-mediated transport, Golgi to endoplasmic reticulum (GO:0006890)	0.00002959	0.001965
nucleocytoplasmic transport (GO:0006913)	0.00003020	0.001965
nuclear-transcribed mRNA catabolic process, nonsense-mediated decay (GO:0000184)	0.00003035	0.001965
cellular response to hypoxia (GO:0071456)	0.00003045	0.001965
glucose metabolic process (GO:0006006)	0.00003260	0.002079
microtubule cytoskeleton organization involved in mitosis (GO:1902850)	0.00003508	0.002211
regulation of mitotic cell cycle phase transition (GO:1901990)	0.00003775	0.002352
organelle organization (GO:0006996)	0.00003947	0.002431
cytoplasmic translation (GO:0002181)	0.00004038	0.002444
mRNA cis splicing, via spliceosome (GO:0045292)	0.00004058	0.002444
ribosome assembly (GO:0042255)	0.00004314	0.002570
mitochondrial membrane organization (GO:0007006)	0.00004392	0.002588
regulation of protein localization to nucleus (GO:1900180)	0.00004522	0.002636
DNA replication (GO:0006260)	0.00005089	0.002935
regulation of transcription from RNA polymerase II promoter in response to stress (GO:0043618)	0.00005206	0.002971
dicarboxylic acid metabolic process (GO:0043648)	0.00005474	0.003079
regulation of signal transduction by p53 class mediator (GO:1901796)	0.00005509	0.003079
positive regulation of transcription, DNA-templated (GO:0045893)	0.00006931	0.003834
regulation of glycolytic process (GO:0006110)	0.00007107	0.003892
ATP synthesis coupled electron transport (GO:0042773)	0.00007325	0.003948

### Sheet: cluster_VII
Biological processes GO terms associated with cluster VII of co-expressed genes	P-value	Adjusted p-value
DNA metabolic process (GO:0006259)	4.896e-15	2.161e-11
ncRNA processing (GO:0034470)	1.212e-12	1.287e-9
cellular macromolecule biosynthetic process (GO:0034645)	1.265e-12	1.287e-9
rRNA processing (GO:0006364)	1.591e-12	1.287e-9
protein targeting to ER (GO:0045047)	1.644e-12	1.287e-9
rRNA metabolic process (GO:0016072)	1.749e-12	1.287e-9
SRP-dependent cotranslational protein targeting to membrane (GO:0006614)	3.011e-12	1.899e-9
ribosome biogenesis (GO:0042254)	8.106e-12	4.209e-9
cytoplasmic translation (GO:0002181)	8.579e-12	4.209e-9
cotranslational protein targeting to membrane (GO:0006613)	1.202e-11	5.307e-9
nuclear-transcribed mRNA catabolic process (GO:0000956)	5.314e-11	2.133e-8
gene expression (GO:0010467)	2.327e-10	8.562e-8
DNA repair (GO:0006281)	4.163e-10	1.414e-7
mitotic cell cycle phase transition (GO:0044772)	2.215e-9	6.986e-7
nuclear-transcribed mRNA catabolic process, nonsense-mediated decay (GO:0000184)	2.869e-9	8.444e-7
cellular response to DNA damage stimulus (GO:0006974)	9.804e-9	0.000002705
peptide biosynthetic process (GO:0043043)	1.377e-8	0.000003575
regulation of intracellular signal transduction (GO:1902531)	4.034e-8	0.000009894
mitotic sister chromatid segregation (GO:0000070)	4.956e-8	0.00001152
translation (GO:0006412)	1.132e-7	0.00002500
G2/M transition of mitotic cell cycle (GO:0000086)	1.231e-7	0.00002588
regulation of mitotic cell cycle phase transition (GO:1901990)	1.297e-7	0.00002602
cell cycle G2/M phase transition (GO:0044839)	1.496e-7	0.00002872
regulation of signal transduction by p53 class mediator (GO:1901796)	4.349e-7	0.00008001
proteasome-mediated ubiquitin-dependent protein catabolic process (GO:0043161)	6.547e-7	0.0001156
DNA replication (GO:0006260)	6.836e-7	0.0001161
regulation of response to DNA damage stimulus (GO:2001020)	0.000002684	0.0004389
protein polyubiquitination (GO:0000209)	0.000006970	0.001099
regulation of G2/M transition of mitotic cell cycle (GO:0010389)	0.000009365	0.001426
regulation of cell cycle G2/M phase transition (GO:1902749)	0.00001070	0.001575
mRNA processing (GO:0006397)	0.00001654	0.002356
microtubule cytoskeleton organization involved in mitosis (GO:1902850)	0.00002317	0.003197
maturation of SSU-rRNA from tricistronic rRNA transcript (SSU-rRNA, 5.8S rRNA, LSU-rRNA) (GO:0000462)	0.00005686	0.007607
activation of protein kinase activity (GO:0032147)	0.00005949	0.007725
regulation of telomere maintenance via telomerase (GO:0032210)	0.00006911	0.008666
mitotic spindle organization (GO:0007052)	0.00007116	0.008666
snRNA transcription by RNA polymerase II (GO:0042795)	0.00007263	0.008666
snRNA transcription (GO:0009301)	0.00008871	0.01023
protein ubiquitination (GO:0016567)	0.00009040	0.01023
mRNA splicing, via spliceosome (GO:0000398)	0.0001091	0.01160
proteasomal protein catabolic process (GO:0010498)	0.0001112	0.01160
mitotic chromosome condensation (GO:0007076)	0.0001123	0.01160
RNA splicing, via transesterification reactions with bulged adenosine as nucleophile (GO:0000377)	0.0001129	0.01160
nucleotide-excision repair (GO:0006289)	0.0001176	0.01180
protein phosphorylation (GO:0006468)	0.0001221	0.01197
transcription-coupled nucleotide-excision repair (GO:0006283)	0.0001305	0.01253
phosphorylation (GO:0016310)	0.0001615	0.01517
ribosome assembly (GO:0042255)	0.0001702	0.01565
DNA-dependent DNA replication (GO:0006261)	0.0001867	0.01682
ubiquitin-dependent protein catabolic process (GO:0006511)	0.0002052	0.01801
protein localization to chromosome (GO:0034502)	0.0002081	0.01801
negative regulation of programmed cell death (GO:0043069)	0.0002422	0.02056
negative regulation of cell cycle process (GO:0010948)	0.0002560	0.02129
positive regulation of mitotic cell cycle phase transition (GO:1901992)	0.0002652	0.02129
RNA modification (GO:0009451)	0.0002652	0.02129
maturation of SSU-rRNA (GO:0030490)	0.0002775	0.02188
RNA metabolic process (GO:0016070)	0.0003101	0.02402
regulation of DNA replication (GO:0006275)	0.0003322	0.02529
regulation of receptor catabolic process (GO:2000644)	0.0003815	0.02855
Golgi localization (GO:0051645)	0.0004162	0.03012
regulation of sister chromatid cohesion (GO:0007063)	0.0004162	0.03012
error-prone translesion synthesis (GO:0042276)	0.0004411	0.03091
regulation of ubiquitin protein ligase activity (GO:1904666)	0.0004411	0.03091
regulation of mRNA catabolic process (GO:0061013)	0.0004711	0.03231
nucleotide-excision repair, DNA incision, 5'-to lesion (GO:0006296)	0.0004756	0.03231
mitotic nuclear division (GO:0140014)	0.0004887	0.03269
DNA damage checkpoint signaling (GO:0000077)	0.0005509	0.03476
regulation of centrosome duplication (GO:0010824)	0.0005509	0.03476
transcription initiation from RNA polymerase I promoter (GO:0006361)	0.0005509	0.03476
ciliary basal body-plasma membrane docking (GO:0097711)	0.0005511	0.03476
DNA replication initiation (GO:0006270)	0.0006123	0.03807
negative regulation of ubiquitin protein ligase activity (GO:1904667)	0.0007129	0.04293
Fc-epsilon receptor signaling pathway (GO:0038095)	0.0007160	0.04293
mitotic G2 DNA damage checkpoint signaling (GO:0007095)	0.0007235	0.04293
double-strand break repair via homologous recombination (GO:0000724)	0.0007292	0.04293
DNA recombination (GO:0006310)	0.0007801	0.04449
nucleotide-excision repair, DNA incision (GO:0033683)	0.0007801	0.04449
chromosome condensation (GO:0030261)	0.0007939	0.04449
Fc receptor signaling pathway (GO:0038093)	0.0008122	0.04449
double-strand break repair (GO:0006302)	0.0008208	0.04449
photoperiodism (GO:0009648)	0.0008263	0.04449
RNA phosphodiester bond hydrolysis (GO:0090501)	0.0008263	0.04449
cellular protein metabolic process (GO:0044267)	0.0008384	0.04459
nucleotide biosynthetic process (GO:0009165)	0.0008779	0.04614
positive regulation of cell cycle G2/M phase transition (GO:1902751)	0.0008935	0.04641
transcription by RNA polymerase I (GO:0006360)	0.0009383	0.04790
signal transduction in response to DNA damage (GO:0042770)	0.0009468	0.04790
response to UV (GO:0009411)	0.0009548	0.04790
tRNA modification (GO:0006400)	0.0009776	0.04850
