## Supplementary Data Sets for "The first chicken oocyte nucleus whole transcriptomic profile defines the spectrum of maternal mRNA and non-coding RNA genes transcribed by the lampbrush chromosomes": Supplementary Data Set 6.xlsx

### Sheet: (i) TFs enrichment
Transcription factors associated with 3000 genes with the highest transcript level in oocyte cytoplasm
#	transcription factor	cell type / organ	organism	P-value
1	CREM	GC1-SPG	Mouse	5.385e-199
2	RUNX2	MC3T3E1	Mouse	7.980e-147
3	MYC	MESCs	Mouse	4.361e-139
4	YY1	293T	Human	1.240e-123
5	ZFX	MESCs	Mouse	1.294e-123
6	KDM5B	MESCs	Mouse	7.487e-123
7	E2F1	MESCs	Mouse	2.217e-122
8	NELFA	ESCs	Mouse	5.294e-102
9	HNF1A	CD8+T cells lymphoma	Mouse	1.064e-98
10	CREB1	hippocampus	Rat	1.010e-94
11	GABP	HepG2	Human	4.228e-87
12	AF4	SEM	Human	3.249e-79
13	JUN	chondrocytes	Mouse	1.029e-77
14	EKLF	erythrocyte	Mouse	1.564e-77
15	MYCN	MESCs	Mouse	9.959e-76
16	VDR	CD4+ cells	Human	5.161e-73
17	KDM5A	MESCs	Mouse	1.813e-72
18	FOXA1	prostate cancer	Human	2.564e-72
19	XRN2	HeLa	Human	3.510e-72
20	FLI1	megakaryocyte	Human	3.135e-70
21	CTCF	prostate cancer	Human	6.203e-68
22	STAT1	HeLaS3	Human	1.579e-66
23	ETS1	Jurkat	Human	4.830e-66
24	SFPI1	HPC-7	Mouse	1.260e-65
25	CCND1	retina	Mouse	1.395e-65
26	E2F4	lymphoblastoid	Human	3.308e-64
27	KLF4	MESCs	Mouse	6.026e-62
28	TAL1	HPC-7	Mouse	1.780e-60
29	TTF2	HeLa	Human	2.206e-60
30	OLIG2	spinal cord	Mouse	1.168e-58
Transcription factors associated with 3000 genes with the lowest transcript level in oocyte cytoplasm
#	transcription factor	cell type / organ	organism	P-value
1	SUZ12	MESCs	Mouse	3.289e-95
2	MTF2	MESCs	Mouse	4.306e-75
3	JARID2	MESCs	Mouse	8.094e-62
4	EZH2	ESCs	Mouse	1.043e-59
5	RNF2	MESCs	Mouse	3.515e-55
6	EED	MESCs	Mouse	9.472e-44
7	BMI1	NPCS	Mouse	1.982e-36
8	TP53	R1E	Mouse	8.554e-24
9	CBX2	ESCs	Mouse	1.630e-23
10	PHC1	MESCs	Mouse	7.221e-23
11	REST	MESCs	Mouse	6.470e-21
12	RING1B	ESCs	Mouse	2.356e-19
13	PBX	embryonic limb	Mouse	9.364e-19
14	NFKB1	BEAS2B	Human	8.600e-17
15	SMAD4	A2780	Human	1.775e-16
16	PAX3-FKHR	rhabdomyosarcoma	Human	7.256e-15
17	BACH1	HeLa	Human	1.833e-14
18	SOX2	LN229	Human	1.849e-14
19	P300	ESCs	Human	2.048e-14
20	AR	PC3	Human	3.168e-13
21	TOP2B	MCF-7	Human	3.439e-13
22	POU3F2	501MEL	Human	7.747e-12
23	SMAD3	EPCs	Human	4.577e-11
24	CTBP1	LNCAP	Human	3.270e-10
25	EBF1	bone marrow	Mouse	6.085e-10
26	CDX2	intestinal villus	Mouse	6.332e-10
27	ZFP57	ESCs	Mouse	9.173e-10
28	OLIG2	oligodendrocytes	Mouse	1.229e-9
29	CRX	retina	Mouse	1.603e-9
30	OCT4	ESCs	Mouse	1.853e-9
Transcription factors associated with genes from cluster o (heart)
#	transcription factor	cell type / organ	organism	P-value
1	ESRRB	MESCs	Mouse	7.046e-12
2	TBX20	heart	Mouse	6.555e-11
3	GATA4	HL-1	Mouse	5.100e-8
4	RAD21	MESCs	Mouse	2.427e-7
5	NR0B1	MESCs	Mouse	5.912e-7
6	EP300	HL-1	Mouse	0.00001
7	NR3C1	PC12	Mouse	0.00001
8	SRF	HL-1	Mouse	0.00002
9	TCF21	smooth muscle	Human	0.00003
10	EZH2	ESCs	Mouse	0.00009
Transcription factors associated with genes from cluster p (testis)
#	transcription factor	cell type / organ	organism	P-value
1	CTBP1	LNCAP	Human	0.01937
2	NR3C2	hippocampus	Rat	0.02288
3	ESR1	uterus	Mouse	0.03605
4	SRY	testis	Rat	0.04196

### Sheet: (ii) Histone enrichment
Histone modifications associated with 3000 genes with the highest transcript level in oocyte cytoplasm
#	histone modification	cell type / organ	organism	P-value
1	H3K79me2	myocyte	Mouse	5.527e-62
2	H3K79me2	heart	Mouse	9.811e-57
3	H3K79me3	C2C12	Mouse	6.028e-56
4	H3K79me2	C2C12	Mouse	4.416e-49
5	H3K79me2	liver	Mouse	4.416e-49
6	H3K27ac	ES-E14	Mouse	7.503e-28
7	H3K27ac	MEL cell line	Mouse	1.436e-27
8	H3ac	myocyte	Mouse	4.278e-25
9	H3K27ac	bone marrow macrophage	Mouse	3.000e-23
10	H3K27ac	liver	Mouse	1.133e-22
Histone modifications associated with 3000 genes with the lowest transcript level in oocyte cytoplasm
#	histone modification	cell type / organ	organism	P-value
1	H3K27me3	bronchial epithelial cell	Human	9.243e-88
2	H3K27me3	kidney epithelial cell	Human	1.939e-69
3	H3K27me3	cardiac mesoderm	Human	3.686e-68
4	H3K27me3	endothelial cell of umbilical vein	Human	5.030e-66
5	H3K27me3	mammary epithelial cell	Human	1.504e-58
6	H3K27me3	BJ	Human	1.678e-57
7	H3K27me3	small intestine	Mouse	9.811e-57
8	H3K27me3	ES-Bruce4	Mouse	2.436e-56
9	H3K27me3	SK-N-SH	Human	2.754e-55
10	H3K27me3	heart	Mouse	1.303e-53
Histone modifications associated with genes from cluster o (heart)
#	histone modification	cell type / organ	organism	P-value
1	H3K4me1	limb	Mouse	0.00412
2	H3K4me1	myotube	Human	0.00412
3	H3K4me1	skeletal muscle myoblas	Human	0.00687
4	H3K79me2	myocyte	Mouse	0.00687
5	H3K4me1	embryonic fibroblast	Mouse	0.02718
Histone modifications associated with genes from cluster p (testis)
#	histone modification	cell type / organ	organism	P-value
1	H3K36me3	testis	Mouse	0.02674
